# Clonal Hematopoiesis Mutations Increase Risk of Alzheimer’s Disease with *APOE* ε3/ε3 Genotype

**DOI:** 10.1101/2025.05.19.654981

**Authors:** Jaejoon Choi, Kyung Sun Park, Yann Le Guen, Jong-Ho Park, Zinan Zhou, Liz Enyenihi, Ila Rosen, Yoon-Ho Choi, Christopher A. Walsh, Jong-Won Kim, August Yue Huang, Eunjung Alice Lee

## Abstract

Clonal hematopoiesis of indeterminate potential (CHIP) represents clonal expansion of blood cells, and increases the risk of hematological malignancies and cardiovascular disorders. Recent studies have studied CHIP mutations in individuals with Alzheimer’s disease (AD), but it is unclear whether their role in AD pathogenesis is protective, detrimental, or neutral. In this study, we used molecular-barcoded deep gene panel sequencing (∼400X) to examine CHIP mutations in 298 blood samples from AD and neurotypical individuals 60 years and older. The AD patients exhibited a significantly higher burden of CHIP mutations compared to the age-matched controls (p < 2e-7, odds ratio (OR) = 2.89), particularly in low-frequency variants often not captured by standard whole exome or whole genome sequencing (WGS). This increase was driven by individuals with the *APOE* ε3/ε3 genotype and absent in ε4 carriers. Analysis of an independent dataset from the Alzheimer’s Disease Sequencing Project (ADSP), comprised of WGS data from ∼30,000 individuals, confirmed increased CHIP mutations in AD versus control (p < 0.02, OR = 1.32), again driven by individuals with *APOE* ε3/ε3 genotype. CHIP mutations in AD patients also showed stronger positive selection than in controls. Our results indicate that AD patients show significantly more CHIP mutations in their blood than controls, involving more than one third of AD patients, and contributing to AD risk through a mechanism independent of *APOE* ε4.
