## Supplementary Table 1 for "Clonal Hematopoiesis Mutations Increase Risk of Alzheimer’s Disease with *APOE* ε3/ε3 Genotype"

### Sheet: A. ADSP_WGS
	AD		Control		Overall
	CHIP	Non-CHIP	CHIP	Non-CHIP	CHIP	Non-CHIP
	(N=162)	(N=11193)	(N=172)	(N=16402)	(N=334)	(N=27595)
Age
Mean (SD)	76.9 (9.44)	72.4 (10.6)	78.8 (8.48)	73.3 (9.49)	77.9 (9.00)	72.9 (9.97)
Median [Min, Max]	78.5 [41.0, 90.0]	73.0 [33.0, 90.0]	80.0 [55.0, 90.0]	73.0 [30.0, 90.0]	79.0 [41.0, 90.0]	73.0 [30.0, 90.0]
Sex
Female	87 (53.7%)	6775 (60.5%)	99 (57.6%)	10431 (63.6%)	186 (55.7%)	17206 (62.4%)
Male	75 (46.3%)	4418 (39.5%)	73 (42.4%)	5971 (36.4%)	148 (44.3%)	10389 (37.6%)
APOE
E22	2 (1.2%)	25 (0.2%)	0 (0%)	78 (0.5%)	2 (0.6%)	103 (0.4%)
E23	8 (4.9%)	516 (4.6%)	16 (9.3%)	1557 (9.5%)	24 (7.2%)	2073 (7.5%)
E24	4 (2.5%)	259 (2.3%)	2 (1.2%)	300 (1.8%)	6 (1.8%)	559 (2.0%)
E33	84 (51.9%)	4585 (41.0%)	107 (62.2%)	10363 (63.2%)	191 (57.2%)	14948 (54.2%)
E34	54 (33.3%)	4537 (40.5%)	46 (26.7%)	3767 (23.0%)	100 (29.9%)	8304 (30.1%)
E44	10 (6.2%)	1271 (11.4%)	1 (0.6%)	337 (2.1%)	11 (3.3%)	1608 (5.8%)

### Sheet: B. ADSP_WES_EUR
	AD		Control		Overall
	CHIP	Non-CHIP	CHIP	Non-CHIP	CHIP	Non-CHIP
	(N=261)	(N=4079)	(N=385)	(N=4671)	(N=646)	(N=8750)
Age
Mean (SD)	78.5 (8.70)	76.3 (9.00)	86.0 (6.39)	85.5 (6.65)	83.0 (8.27)	81.2 (9.07)
Median [Min, Max]	78.0 [60.0, 101]	76.0 [40.0, 100]	87.0 [57.0, 102]	87.0 [46.0, 106]	85.0 [57.0, 102]	83.0 [40.0, 106]
Sex
Female	164 (62.8%)	2433 (59.6%)	214 (55.6%)	2748 (58.8%)	378 (58.5%)	5181 (59.2%)
Male	97 (37.2%)	1646 (40.4%)	171 (44.4%)	1923 (41.2%)	268 (41.5%)	3569 (40.8%)
APOE
E22	1 (0.4%)	18 (0.4%)	2 (0.5%)	42 (0.9%)	3 (0.5%)	60 (0.7%)
E23	25 (9.6%)	257 (6.3%)	54 (14.0%)	806 (17.3%)	79 (12.2%)	1063 (12.1%)
E24	2 (0.8%)	83 (2.0%)	4 (1.0%)	75 (1.6%)	6 (0.9%)	158 (1.8%)
E33	131 (50.2%)	2069 (50.7%)	272 (70.6%)	3043 (65.1%)	403 (62.4%)	5112 (58.4%)
E34	90 (34.5%)	1477 (36.2%)	53 (13.8%)	671 (14.4%)	143 (22.1%)	2148 (24.5%)
E44	12 (4.6%)	175 (4.3%)	0 (0%)	34 (0.7%)	12 (1.9%)	209 (2.4%)
