## Supplementary Table 2 for "Clonal Hematopoiesis Mutations Increase Risk of Alzheimer’s Disease with *APOE* ε3/ε3 Genotype"

### Sheet: A. Regression_Res_ADSP_WGS
APOE	N	OR	Pval
all	28438	1.32 [1.05; 1.67]	0.0175212
E23	2137	1.26 [0.53; 2.97]	0.601986
E33	15422	1.49 [1.11; 2.02]	0.00882098
E34	8558	1.01 [0.67; 1.54]	0.959121
E44	1637	2.67 [0.32; 21.99]	0.360932

### Sheet: B. Regression_Res_ADSP_WES_EUR
APOE	N	OR	Pval
all	9396	0.81 [0.68; 0.96]	0.0136
E23	1142	1.42 [0.86; 2.33]	0.167
E33	5515	0.73 [0.58; 0.9]	0.0039
E34	2291	0.79 [0.55; 1.13]	0.1908
E44	221	No control CHIP-carriers	0.9988
